# Assessing chemical toxicity across Eukaryota using multimodal transformers

**DOI:** 10.64898/2026.09.23.753795

**Authors:** Styrbjörn Käll, Mikael Gustavsson, Patrik Svedberg, Mercedes Dalman, Jens Henriksson, Thomas Backhaus, Erik Kristiansson

## Abstract

Biodiversity is globally threatened by chemical pollution, yet toxicity data remain unavailable for millions of species and hundreds of thousands of chemicals, severely limiting our ability to assess ecological impacts. To meet this challenge, we developed TRIDENT-2, a multimodal artificial intelligence model for predicting chemical toxicity across evolutionarily diverse eukaryotic species. Trained on 560,780 toxicity assays spanning 82,775 chemicals, 6,793 species, and multiple exposure scenarios, TRIDENT-2 accurately predicts toxicity across Eukaryota with an average median absolute error ranging from 1.76 to 3.80 (fold-change). By jointly learning from chemical, biological, and experimental information, TRIDENT-2 remains accurate across broad chemical and taxonomic distances, allowing for toxicity assessment for species and chemicals beyond the current experimental evidence. Our findings demonstrate that artificial intelligence can help overcome longstanding data limitations in ecotoxicology, paving the way for improved decision-making and reducing chemical impacts on biodiversity and ecosystems.
