## Supplementary material for "Assessing chemical toxicity across Eukaryota using multimodal transformers": Tabulated figures

### Sheet: Supplementary Table S1
Eukaryotic Group	Species	Genus	Family	Order	Class	Phylum	Kingdom	Endpoint	Effects	No. of Observations	No. of unique setups	No. of unique chemicals	No. of Routes of administration	No. of Organism lifestages	No. of Concentration units	Concentration (mean ± SEM)	Duration (mean ± SEM)
all taxa	6793	4549	1674	500	139	44	4	EC50	BEH, CAR, DVP, GRO, ITX, MOR, MPH, PHY, POP, REP	319511	234522	80181	241	105	14	%: -0.95 ± 0.04, kg/m2: -4.78 ± 0.02, mg/kg: 2.15 ± 0.00, mg/kg bw: 2.89 ± 0.01, mg/kg diet: 1.47 ± 0.09, mg/kg org: 2.18 ± 0.04, mg/kg soil: 1.69 ± 0.03, mg/l: 0.23 ± 0.00, mg/org: -3.33 ± 0.03, ppm: 0.54 ± 0.01	-1.33 ± 0.01
								EC10	BEH, CAR, DVP, GRO, ITX, MOR, MPH, PHY, POP, REP	15158	10330	3274	51	60	12	%: -0.32 ± 0.13, kg/m2: -4.69 ± 0.12, mg/kg: 1.93 ± 0.03, mg/kg bw: 2.04 ± 0.09, mg/kg diet: 0.75 ± 0.32, mg/kg org: 2.16 ± 0.18, mg/kg soil: 1.05 ± 0.06, mg/l: -0.26 ± 0.02, mg/org: -3.48 ± 0.24, ppm: 0.46 ± 0.09	1.54 ± 0.02
								LOEC	BEH, CAR, DVP, GRO, ITX, MOR, MPH, PHY, POP, REP	91707	77166	4778	114	110	14	%: -0.71 ± 0.02, kg/m2: -4.24 ± 0.01, mg/kg: 1.70 ± 0.03, mg/kg bw: 1.52 ± 0.03, mg/kg diet: 1.77 ± 0.04, mg/kg org: 1.80 ± 0.22, mg/kg soil: 1.13 ± 0.03, mg/l: -0.00 ± 0.01, mg/org: -2.84 ± 0.10, ppm: 1.29 ± 0.02	1.95 ± 0.01
								NOEC	BEH, CAR, DVP, GRO, ITX, MOR, MPH, PHY, POP, REP	134404	109544	7585	136	116	13	%: -0.44 ± 0.02, kg/m2: -4.16 ± 0.01, mg/kg: 1.86 ± 0.02, mg/kg bw: 1.69 ± 0.02, mg/kg diet: 1.59 ± 0.03, mg/kg org: 2.50 ± 0.04, mg/kg soil: 1.20 ± 0.03, mg/l: -0.16 ± 0.01, mg/org: -2.85 ± 0.07, ppm: 1.09 ± 0.02	1.80 ± 0.01
rodents	61	34	11	1	1	1	1	EC50	BEH, CAR, DVP, GRO, ITX, MOR, MPH, PHY, REP	123921	115675	75830	180	11	9	mg/kg: 2.19 ± 0.00, mg/kg bw: 3.09 ± 0.01, mg/l: 0.21 ± 0.03	-5.76 ± 0.00
								EC10	BEH, CAR, MOR, REP	893	864	808	18	4	8	mg/kg: 1.78 ± 0.03, mg/kg bw: 2.81 ± 0.15, mg/l: 1.14 ± 0.22	-5.17 ± 0.08
								LOEC	BEH, CAR, DVP, GRO, ITX, MOR, MPH, PHY, POP, REP	8638	7610	1971	62	26	13	mg/kg: 1.32 ± 0.03, mg/kg bw: 1.69 ± 0.03, mg/l: 0.67 ± 0.06	1.35 ± 0.03
								NOEC	BEH, CAR, DVP, GRO, ITX, MOR, MPH, PHY, POP, REP	16127	12470	3414	75	27	12	mg/kg: 1.36 ± 0.03, mg/kg bw: 1.82 ± 0.02, mg/l: 1.61 ± 0.09	-0.09 ± 0.03
other mammals	39	32	22	12	1	1	1	EC50	BEH, CAR, DVP, ITX, MOR, PHY, REP	6477	5981	3685	44	8	9	mg/kg: 1.79 ± 0.02, mg/kg bw: 3.12 ± 0.02, mg/l: -0.14 ± 0.12, ppm: 2.95 ± 0.14	-4.97 ± 0.03
								EC10	CAR, MOR	7	7	7	4	0	2	mg/kg: 1.25 ± 0.85, ppm: 2.15 ± 0.00	-6.00 ± 0.00
								LOEC	BEH, CAR, DVP, GRO, ITX, MOR, MPH, PHY, POP, REP	806	763	306	39	21	10	mg/kg: 1.33 ± 0.13, mg/kg bw: 1.23 ± 0.15, mg/l: 0.91 ± 0.15, ppm: 2.38 ± 0.10	1.67 ± 0.09
								NOEC	BEH, CAR, DVP, GRO, ITX, MOR, MPH, PHY, POP, REP	1462	1305	313	41	22	11	mg/kg: 1.50 ± 0.07, mg/kg bw: 1.15 ± 0.14, mg/l: 3.13 ± 0.28, ppm: 2.25 ± 0.05	2.52 ± 0.06
birds	128	104	44	17	1	1	1	EC50	BEH, CAR, DVP, MOR, PHY, REP	3573	3044	1102	34	11	11	mg/kg: 1.64 ± 0.03, mg/kg bw: 1.46 ± 0.04, mg/kg bw/d: 1.43 ± 0.13, mg/kg diet: 2.86 ± 0.18, mg/l: -0.44 ± 0.57, mg/org: -1.11 ± 0.40, ppm: 2.77 ± 0.03	-0.75 ± 0.07
								EC10	MOR	5	5	5	3	0	3	mg/kg: 1.33 ± 1.08, mg/kg bw/d: -0.19 ± 0.00, ppm: 2.37 ± 0.00	2.45 ± 0.06
								LOEC	BEH, DVP, GRO, ITX, MOR, MPH, PHY, POP, REP	2478	2198	495	35	20	11	mg/kg: 1.79 ± 0.11, mg/kg bw: 1.54 ± 0.08, mg/kg bw/d: 1.15 ± 0.11, mg/kg diet: 1.93 ± 0.09, mg/l: 1.40 ± 0.28, mg/org: 0.10 ± 0.18, ppm: 2.27 ± 0.02	2.39 ± 0.04
								NOEC	BEH, DVP, GRO, ITX, MOR, MPH, PHY, POP, REP	4796	4330	814	41	21	11	mg/kg: 1.61 ± 0.07, mg/kg bw: 1.58 ± 0.08, mg/kg bw/d: 1.55 ± 0.09, mg/kg diet: 1.53 ± 0.08, mg/l: 0.56 ± 0.27, mg/org: -0.03 ± 0.23, ppm: 2.50 ± 0.02	2.40 ± 0.03
reptiles	34	32	15	3	1	1	1	EC50	MOR	18	12	10	5	4	3	mg/kg bw: 1.99 ± 0.19	1.98 ± 0.11
								LOEC	BEH, DVP, GRO, MOR, MPH, PHY, POP, REP	109	101	46	14	9	10	mg/kg bw: 1.05 ± 0.17	1.29 ± 0.23
								NOEC	BEH, DVP, GRO, MOR, MPH, PHY, POP, REP	155	138	50	18	10	10	mg/kg bw: 1.03 ± 0.22	1.99 ± 0.15
fish	583	385	136	42	4	1	1	EC50	BEH, DVP, GRO, ITX, MOR, MPH, PHY, POP, REP	63469	37802	4646	28	49	7	%: 0.19 ± 0.06, mg/l: 0.31 ± 0.01, ppm: 0.50 ± 0.02	1.74 ± 0.00
								EC10	BEH, DVP, GRO, ITX, MOR, MPH, PHY, POP, REP	2187	1492	400	8	22	5	%: -0.52 ± 0.11, mg/l: -0.34 ± 0.04, ppm: 0.66 ± 0.14	1.99 ± 0.02
								LOEC	BEH, DVP, GRO, ITX, MOR, MPH, PHY, POP, REP	10516	8450	1354	27	47	11	%: -0.10 ± 0.10, mg/l: -0.52 ± 0.02, ppm: -0.48 ± 0.05	1.45 ± 0.03
								NOEC	BEH, DVP, GRO, ITX, MOR, MPH, PHY, POP, REP	19894	15966	2605	28	49	11	%: -1.01 ± 0.07, mg/l: -0.46 ± 0.01, ppm: 0.05 ± 0.03	1.54 ± 0.02
amphibians	161	66	23	2	1	1	1	EC50	BEH, DVP, GRO, ITX, MOR, MPH, PHY, POP, REP	4319	2955	753	24	14	7	mg/l: 0.84 ± 0.03, ppm: 1.13 ± 0.09	1.54 ± 0.02
								EC10	BEH, DVP, GRO, MOR, MPH, PHY	379	254	77	7	7	3	mg/l: 0.26 ± 0.08, ppm: 0.65 ± 0.18	1.90 ± 0.06
								LOEC	BEH, DVP, GRO, ITX, MOR, MPH, PHY, POP, REP	2211	1791	331	23	16	10	mg/l: 0.02 ± 0.04, ppm: -0.21 ± 0.14	1.64 ± 0.05
								NOEC	BEH, DVP, GRO, ITX, MOR, MPH, PHY, POP, REP	3353	2931	348	26	19	11	mg/l: -0.28 ± 0.03, ppm: -0.58 ± 0.12	1.63 ± 0.04
insects	1665	1329	395	32	8	1	1	EC50	BEH, DVP, GRO, ITX, MOR, PHY, POP, REP	28657	13643	1365	50	28	11	mg/kg: 0.75 ± 0.04, mg/kg bw: 1.12 ± 0.04, mg/kg diet: 1.37 ± 0.10, mg/kg soil: 1.24 ± 0.06, mg/l: -0.01 ± 0.02, mg/org: -3.36 ± 0.03, ppm: 0.15 ± 0.03	1.64 ± 0.00
								EC10	BEH, DVP, GRO, ITX, MOR, POP, REP	1196	775	181	20	11	9	mg/kg: 1.87 ± 0.13, mg/kg bw: 1.56 ± 0.16, mg/kg diet: 0.60 ± 0.39, mg/kg soil: 1.26 ± 0.09, mg/l: -1.32 ± 0.08, mg/org: -3.48 ± 0.24, ppm: 0.28 ± 0.23	2.23 ± 0.02
								LOEC	BEH, DVP, GRO, ITX, MOR, MPH, PHY, POP, REP	22587	19102	881	56	33	11	mg/kg: 2.24 ± 0.09, mg/kg bw: 2.10 ± 0.14, mg/kg diet: 1.75 ± 0.07, mg/kg soil: 1.08 ± 0.10, mg/l: 1.05 ± 0.04, mg/org: -3.92 ± 0.11, ppm: 1.61 ± 0.04	1.98 ± 0.01
								NOEC	BEH, DVP, GRO, ITX, MOR, MPH, PHY, POP, REP	20214	15733	1090	56	31	11	mg/kg: 1.99 ± 0.04, mg/kg bw: 2.35 ± 0.11, mg/kg diet: 1.47 ± 0.06, mg/kg soil: 1.17 ± 0.09, mg/l: 0.62 ± 0.03, mg/org: -3.42 ± 0.07, ppm: 1.72 ± 0.05	2.14 ± 0.01
crustaceans	462	296	148	19	7	1	1	EC50	BEH, DVP, GRO, ITX, MOR, MPH, PHY, POP, REP	40961	24537	4606	25	44	10	mg/kg: 2.13 ± 0.09, mg/l: -0.03 ± 0.01, ppm: -0.12 ± 0.03	1.74 ± 0.00
								EC10	BEH, DVP, GRO, ITX, MOR, MPH, PHY, POP, REP	2496	1694	705	9	21	3	mg/kg: 2.76 ± 0.06, mg/l: -0.55 ± 0.04, ppm: -0.02 ± 0.23	1.98 ± 0.02
								LOEC	BEH, DVP, GRO, ITX, MOR, MPH, PHY, POP, REP	8219	6477	1347	24	38	11	mg/kg: 2.28 ± 0.19, mg/l: -0.87 ± 0.02, ppm: -1.22 ± 0.06	2.13 ± 0.02
								NOEC	BEH, DVP, GRO, ITX, MOR, MPH, PHY, POP, REP	15115	11455	2706	26	40	12	mg/kg: 2.07 ± 0.03, mg/l: -0.74 ± 0.02, ppm: -0.48 ± 0.04	2.13 ± 0.01
mollusks	331	230	87	27	4	2	1	EC50	BEH, DVP, GRO, ITX, MOR, MPH, PHY, POP, REP	8222	5480	888	21	27	8	mg/kg: 1.68 ± 0.30, mg/l: 0.23 ± 0.02, ppm: 0.48 ± 0.06	1.76 ± 0.01
								EC10	BEH, DVP, GRO, ITX, MOR, MPH, POP, REP	741	405	136	11	13	5	mg/kg: 2.67 ± 0.11, mg/l: -0.59 ± 0.06, ppm: 0.63 ± 0.14	2.06 ± 0.02
								LOEC	BEH, DVP, GRO, ITX, MOR, MPH, PHY, POP, REP	1823	1569	342	29	23	8	mg/kg: 2.56 ± 0.24, mg/l: -0.72 ± 0.05, ppm: 0.43 ± 0.10	1.87 ± 0.04
								NOEC	BEH, DVP, GRO, ITX, MOR, MPH, PHY, POP, REP	3294	2806	617	30	25	10	mg/kg: 2.80 ± 0.29, mg/l: -0.90 ± 0.04, ppm: -0.08 ± 0.06	2.12 ± 0.02
worms	244	244	124	41	13	7	1	EC50	BEH, DVP, GRO, ITX, MOR, PHY, POP, REP	7131	4547	790	29	22	9	kg/m2: -3.76 ± 0.05, mg/kg: 1.74 ± 0.06, mg/kg bw: 2.28 ± 0.07, mg/kg soil: 1.70 ± 0.03, mg/l: 0.84 ± 0.02	2.00 ± 0.01
								EC10	BEH, DVP, GRO, ITX, MOR, PHY, POP, REP	633	393	126	11	11	7	kg/m2: -4.50 ± 0.11, mg/kg: 2.36 ± 0.11, mg/kg bw: 1.95 ± 0.09, mg/kg soil: 0.90 ± 0.11, mg/l: -0.38 ± 0.11	2.25 ± 0.03
								LOEC	BEH, DVP, GRO, ITX, MOR, MPH, PHY, POP, REP	3745	3177	514	38	26	11	kg/m2: -3.05 ± 0.04, mg/kg: 1.70 ± 0.08, mg/kg bw: 1.89 ± 0.17, mg/kg soil: 1.30 ± 0.05, mg/l: 0.46 ± 0.05	2.17 ± 0.03
								NOEC	BEH, DVP, GRO, ITX, MOR, MPH, PHY, POP, REP	4733	3534	612	39	27	11	kg/m2: -3.21 ± 0.03, mg/kg: 1.87 ± 0.03, mg/kg bw: 1.63 ± 0.13, mg/kg soil: 1.24 ± 0.05, mg/l: 0.14 ± 0.05	2.22 ± 0.03
echinoderms	42	32	22	13	5	1	1	EC50	BEH, DVP, GRO, ITX, MOR, MPH, PHY, REP	880	541	130	5	12	2	mg/l: -0.36 ± 0.05	0.74 ± 0.04
								EC10	DVP, GRO, MOR, MPH, PHY, REP	87	63	44	1	5	1	mg/l: -0.56 ± 0.17	1.41 ± 0.14
								LOEC	BEH, DVP, GRO, MOR, MPH, PHY, REP	269	238	96	4	12	3	mg/l: -0.65 ± 0.12	0.87 ± 0.12
								NOEC	BEH, DVP, GRO, ITX, MOR, MPH, PHY, POP, REP	408	320	129	5	12	3	mg/l: -0.49 ± 0.11	0.73 ± 0.10
rotifers	45	26	14	3	1	1	1	EC50	BEH, GRO, ITX, MOR, MPH, POP, REP	1446	840	269	6	12	4	mg/l: 0.75 ± 0.04	1.50 ± 0.01
								EC10	BEH, GRO, MOR, POP, REP	207	96	67	3	4	1	mg/l: 0.07 ± 0.10	1.84 ± 0.03
								LOEC	BEH, DVP, GRO, MOR, MPH, POP, REP	632	472	134	7	9	3	mg/l: -0.60 ± 0.06	1.68 ± 0.08
								NOEC	BEH, DVP, GRO, ITX, MOR, MPH, POP, REP	933	679	174	7	10	4	mg/l: -0.72 ± 0.05	1.92 ± 0.05
fungi	452	303	160	72	29	7	1	EC50	GRO, MOR, MPH, PHY, POP, REP	1500	712	223	13	7	5	mg/l: 0.13 ± 0.04	2.06 ± 0.01
								EC10	GRO, MPH, POP, REP	104	64	11	2	0	3	mg/l: -1.79 ± 0.09	2.81 ± 0.03
								LOEC	BEH, DVP, GRO, MOR, MPH, PHY, POP, REP	4602	4144	503	28	9	7	mg/l: 1.95 ± 0.04	1.88 ± 0.04
								NOEC	BEH, DVP, GRO, MOR, MPH, PHY, POP, REP	3621	3159	461	31	7	6	mg/l: 1.56 ± 0.05	1.82 ± 0.04
plants	1936	1016	215	68	14	2	1	EC50	BEH, DVP, GRO, ITX, MOR, MPH, PHY, POP, REP	8326	4612	1079	28	28	7	kg/m2: -4.99 ± 0.02, mg/kg soil: 2.05 ± 0.05, mg/l: 0.45 ± 0.02, ppm: 0.12 ± 0.07	2.29 ± 0.01
								EC10	DVP, GRO, ITX, MOR, MPH, PHY, POP, REP	1419	721	253	16	13	6	kg/m2: -4.94 ± 0.28, mg/kg soil: 0.99 ± 0.13, mg/l: -0.43 ± 0.05, ppm: 0.12 ± 0.18	2.12 ± 0.04
								LOEC	BEH, DVP, GRO, MOR, MPH, PHY, POP, REP	19301	16864	1063	49	46	8	kg/m2: -3.96 ± 0.01, mg/kg soil: 1.11 ± 0.05, mg/l: 0.64 ± 0.03, ppm: 1.38 ± 0.05	2.43 ± 0.01
								NOEC	BEH, DVP, GRO, MOR, MPH, PHY, POP, REP	29205	26150	1432	50	49	9	kg/m2: -4.10 ± 0.01, mg/kg soil: 1.31 ± 0.05, mg/l: 0.72 ± 0.03, ppm: 1.26 ± 0.04	2.40 ± 0.01
algae	335	235	133	77	22	5	1	EC50	BEH, DVP, GRO, ITX, MOR, MPH, PHY, POP, REP	15801	11393	3796	11	16	5	mg/l: 0.29 ± 0.01	1.80 ± 0.00
								EC10	DVP, GRO, MOR, PHY, POP, REP	4376	3212	1726	5	6	5	mg/l: 0.07 ± 0.02	1.81 ± 0.00
								LOEC	BEH, DVP, GRO, MOR, MPH, PHY, POP, REP	3889	2946	925	15	15	7	mg/l: -0.11 ± 0.03	1.84 ± 0.01
								NOEC	BEH, DVP, GRO, MOR, MPH, PHY, POP, REP	8676	7074	2834	16	19	6	mg/l: 0.03 ± 0.02	1.88 ± 0.01
protozoans	82	63	52	36	17	9	0	EC50	BEH, DVP, GRO, ITX, MOR, MPH, PHY, POP, REP	2458	1847	755	8	8	2	mg/l: 1.10 ± 0.03	1.50 ± 0.01
								EC10	BEH, GRO, POP, REP	182	143	87	2	1	2	mg/l: 1.03 ± 0.12	1.29 ± 0.05
								LOEC	BEH, GRO, ITX, MOR, PHY, POP, REP	406	341	131	11	5	6	mg/l: 0.79 ± 0.08	1.50 ± 0.05
								NOEC	BEH, GRO, MOR, MPH, PHY, POP, REP	519	447	217	11	5	6	mg/l: 0.80 ± 0.06	1.60 ± 0.04
cyanobacteria	69	44	23	9	1	1	1	EC50	GRO, MOR, PHY, POP	1294	1001	389	5	3	2	mg/l: 0.45 ± 0.05	1.94 ± 0.01
								EC10	GRO, MOR, PHY, POP	125	97	64	3	2	1	mg/l: -0.37 ± 0.12	1.58 ± 0.07
								LOEC	GRO, MOR, MPH, PHY, POP	770	672	180	8	1	4	mg/l: 0.21 ± 0.05	1.93 ± 0.02
								NOEC	GRO, MOR, MPH, PHY, POP	1023	901	339	9	2	4	mg/l: 0.04 ± 0.05	1.96 ± 0.02
